# PhaGAMeToo: A semi-automated workflow for merging structural and functional annotation of phage genomes and generation of a GenBank file

**DOI:** 10.64898/2026.08.09.738482

**Authors:** Ebrar Demircioğlu, Martin Bole, Ulisses Nunes da Rocha, René Kallies

## Abstract

**Motivation:** Analysing and concatenating phage annotation is time-consuming. Further, the output of phage annotation tools cannot be directly submitted to public repositories. To deal with these issues, we developed PhaGAMeToo. This command-line workflow for Linux integrates the functional annotations of two major viral annotation tools (Pharokka and VIBRANT), enabling faster and more accurate functional annotation. Furthermore, the workflow provides merged annotations as submission-ready GenBank files.

**Results:** PhaGAMeToo uses three steps to generate submission-ready GenBank files. The user uses the reoriented viral genomes as inputs for Pharokka and VIBRANT. Pharokka and VIBRANT-generated files are parsed through the PhaGAMeToo workflow to produce a merged GenBank file. Further, PhaGAMeToo also enables the use of BLASTP to annotate hypothetical proteins not identified by Pharokka and VIBRANT. It then merges the results into a submission-ready GenBank file(s). We tested PhaGAMeToo in three different Use Cases. We analysed reference and uncultivated viral genomes manually curated or directly recovered using MuDoGeR in our Use Cases. In the Use Case 1, we analysed four different NCBI reference genomes. In the Use Cases 2 and 3, we analysed seven recently described huge phage genomes and 56 uncultivated viral genomes recovered from 30 soil metagenomes, respectively.

**Availability and implementation:** The source code, documentation, and installation instructions for PhaGAMeToo are available at https://github.com/NFDI4Microbiota/PhaGAMeToo

**Supplementary information:** Supplementary data will be made available upon publication.
