## Supplementary Tables S2-S4, Figures S1-S3 and Files S5-S16, S20-S21 for "PhaGAMeToo: A semi-automated workflow for merging structural and functional annotation of phage genomes and generation of a GenBank file": Supplementary_file_S13_20240923_per-set_benchmark_results.csv

set_name	sample_count	db_name	CPU Time	CPU System Time	CPUs Used	Elapsed Time	Max RAM (GB)	RAM Usage Percentage	Minimal RAM Requirement	number_of_hypothetical_proteins_processed	CPU Time/hypothetical_protein (seconds)	CPU Time/hypothetical_protein (minutes)	Major Page Faults	Minor Page Faults	Voluntary Context Switches	Involuntary Context Switches
set_1_5	5	allDB	180:29:00	6:31:18	32	5:52:37	226.15	50.48	5	273	2380	39.67	16	19152239348	378848525	4823097
set_2_5	5	allDB	154:31:38	6:31:20	30	5:28:46	226.15	50.48	5	248	2243.14	37.39	17	17400284514	398725716	4082616
set_3_5	5	allDB	140:05:32	5:19:54	31	4:43:53	226.15	50.48	5	214	2356.69	39.28	7	14944504315	349839490	3574731
set_1_10	10	allDB	330:25:54	11:01:26	45	7:44:00	226.15	50.48	5	520	2287.61	38.13	2	36402375309	202475896	7637284
set_2_10	10	allDB	333:02:37	11:15:43	48	7:13:23	226.15	50.48	5	516	2323.56	38.73	4	36194084181	362725897	7918405
set_3_10	10	allDB	323:33:49	11:59:01	44	7:46:27	226.15	50.48	5	515	2261.81	37.7	12	36128088315	546203808	7976379
set_1_20	20	allDB	586:41:04	20:56:23	54	11:27:09	226.15	50.48	5	901	2344.13	39.07	34	63203015533	744390070	14365084
set_2_20	20	allDB	646:08:37	23:55:01	53	12:44:39	226.15	50.48	5	1000	2326.12	38.77	5	70151959227	1007172043	15558311
set_3_20	20	allDB	645:13:45	21:41:47	51	13:09:23	226.15	50.48	5	983	2363	39.38	8	68956906358	757517604	15253894
set_1_30	30	allDB	934:32:39	31:59:01	55	17:50:22	226.15	50.48	5	1435	2344.5	39.08	2	100583016479	793326831	21720021
set_2_30	30	allDB	962:03:39	35:34:57	55	18:27:44	226.15	50.48	5	1476	2346.49	39.11	4	103470760460	1009422686	22341424
set_3_30	30	allDB	962:15:28	31:19:47	54	18:27:08	226.15	50.48	5	1473	2351.75	39.2	71	103323338733	884547692	24051193
set_1_40	40	allDB	1279:19:11	44:52:40	55	24:23:12	226.15	50.48	5	1986	2319.01	38.65	10	139234061696	1027346938	32177724
set_2_40	40	allDB	1303:16:11	46:19:57	55	24:47:54	226.15	50.48	5	2006	2338.87	38.98	11	140640228429	1060972252	32296037
set_3_40	40	allDB	1304:20:43	47:20:50	55	25:00:36	226.15	50.48	5	2016	2329.19	38.82	23	141357106301	1776321779	35246989
set_1_50	50	allDB	1612:21:32	52:43:20	55	30:31:46	226.15	50.48	5	2502	2319.94	38.67	20	175425677132	1178136478	36465385
set_2_50	50	allDB	1613:21:58	57:08:28	55	30:31:54	226.15	50.48	5	2487	2335.39	38.92	14	174373874713	1050351930	36999750
set_3_50	50	allDB	1590:58:31	54:00:10	55	30:10:36	226.15	50.48	5	2457	2331.1	38.85	3	172272924968	1134111614	37089694
set_1_5	5	nr	151:46:50	4:50:41	27	5:47:59	226.15	50.48	5	273	2001.5	33.36	3	16186001218	89512501	2998787
set_2_5	5	nr	127:59:48	4:33:36	25	5:23:16	226.15	50.48	5	248	1858.02	30.97	4	14466248156	118478189	2625802
set_3_5	5	nr	115:14:45	3:57:37	26	4:37:29	226.15	50.48	5	214	1938.72	32.31	16	12332768857	134561454	2238687
set_1_10	10	nr	277:47:17	9:06:52	38	7:41:04	226.15	50.48	5	520	1923.15	32.05	3	30651069156	165133232	5734837
set_2_10	10	nr	279:11:26	9:06:35	41	7:06:36	226.15	50.48	5	516	1947.84	32.46	53	30593557091	190761319	5983783
set_3_10	10	nr	271:37:15	9:09:51	37	7:40:15	226.15	50.48	5	515	1898.71	31.65	4	30532248011	169462896	5728013
set_1_20	20	nr	497:31:20	18:30:20	46	11:25:25	226.15	50.48	5	901	1987.88	33.13	3	53306362615	605368588	11313358
set_2_20	20	nr	541:46:27	17:29:23	45	12:28:48	226.15	50.48	5	1000	1950.39	32.51	9	59227930197	368241412	12907325
set_3_20	20	nr	551:22:02	20:27:02	44	13:15:02	226.15	50.48	5	983	2019.25	33.65	10	58288349174	741096778	13838307
set_1_30	30	nr	805:44:40	29:09:44	49	17:12:10	226.15	50.48	5	1435	2021.38	33.69	13	85027509252	770150388	19220859
set_2_30	30	nr	811:02:43	25:55:37	49	17:17:15	226.15	50.48	5	1476	1978.16	32.97	3	87276744562	726598799	18912296
set_3_30	30	nr	811:54:01	26:27:08	47	17:58:59	226.15	50.48	5	1473	1984.28	33.07	8	87278165972	767072980	17296446
set_1_40	40	nr	1079:31:37	34:38:56	50	22:39:14	226.15	50.48	5	1986	1956.85	32.61	54	117631088040	681581987	25066834
set_2_40	40	nr	1099:04:26	37:59:43	51	22:42:00	226.15	50.48	5	2006	1972.42	32.87	13	118814023031	715076238	34077150
set_3_40	40	nr	1109:30:55	37:55:12	50	23:18:24	226.15	50.48	5	2016	1981.28	33.02	19	119482560160	1097978228	28693264
set_1_50	50	nr	1354:40:06	46:11:40	52	27:27:13	226.15	50.48	5	2502	1949.16	32.49	1	148112682886	1384074379	44202008
set_2_50	50	nr	1349:24:44	46:33:13	52	26:51:51	226.15	50.48	5	2487	1953.31	32.56	13	147218147475	1105917376	44461235
set_3_50	50	nr	1349:00:31	42:22:40	52	27:16:23	226.15	50.48	5	2457	1976.57	32.94	25	145615554712	1017234127	44166423
set_1_5	5	refseq-protein	28:03:44	1:02:42	27	1:05:31	41.22	9.2	1	273	370.05	6.17	5	2938948446	63019801	894377
set_2_5	5	refseq-protein	24:04:31	1:04:06	25	1:01:49	41.23	9.2	1	248	349.48	5.82	18	2680356492	80486994	668977
set_3_5	5	refseq-protein	21:45:57	0:55:02	26	0:53:51	41.23	9.2	1	214	366.16	6.1	30	2291095734	60677903	564619
set_1_10	10	refseq-protein	50:56:10	1:50:25	37	1:26:09	41.22	9.2	1	520	352.63	5.88	6	5596289014	64437463	1399682
set_2_10	10	refseq-protein	51:25:38	1:56:07	40	1:20:29	41.23	9.2	1	516	358.8	5.98	7	5553607432	76845194	1482664
set_3_10	10	refseq-protein	50:02:34	2:00:16	36	1:26:56	41.23	9.2	1	515	349.81	5.83	7	5543436739	118878278	1419904
set_1_20	20	refseq-protein	90:31:48	3:12:28	45	2:06:10	41.23	9.2	1	901	361.72	6.03	7	9712578978	102830755	2575937
set_2_20	20	refseq-protein	100:57:40	3:52:28	45	2:22:47	41.23	9.2	1	1000	363.46	6.06	12	10782956213	162987283	2851871
set_3_20	20	refseq-protein	101:11:37	4:02:17	43	2:28:10	41.23	9.2	1	983	370.6	6.18	5	10535276984	168546469	2781351
set_1_30	30	refseq-protein	147:34:35	6:13:44	48	3:12:25	41.23	9.2	1	1435	370.23	6.17	3	15493170799	198399985	4634953
set_2_30	30	refseq-protein	146:39:53	5:00:21	48	3:09:51	41.23	9.2	1	1476	357.72	5.96	21	15912806582	102121603	4422299
set_3_30	30	refseq-protein	151:48:48	5:21:28	47	3:23:36	41.23	9.2	1	1473	371.03	6.18	6	15903563388	190425975	4451061
set_1_40	40	refseq-protein	199:21:59	7:36:55	49	4:16:33	41.23	9.2	1	1986	361.39	6.02	15	21328255983	285187649	8158960
set_2_40	40	refseq-protein	203:36:14	6:25:34	50	4:15:04	41.23	9.2	1	2006	365.39	6.09	1	21661343500	174626198	8390340
set_3_40	40	refseq-protein	204:58:19	6:45:01	49	4:21:08	41.23	9.2	1	2016	366.02	6.1	11	21757958375	158019679	8296541
set_1_50	50	refseq-protein	250:40:30	8:52:50	50	5:12:24	41.23	9.2	1	2502	360.68	6.01	5	26981644782	405326084	11090958
set_2_50	50	refseq-protein	250:25:55	9:23:40	52	5:05:34	41.23	9.2	1	2487	362.51	6.04	1	26847506064	272379361	10615309
set_3_50	50	refseq-protein	250:41:51	10:04:59	51	5:11:23	41.23	9.2	1	2457	367.32	6.12	5	26501708719	255013890	11013431
set_1_5	5	swissprot	0:07:32	0:00:33	16	0:00:31	0.19	0.04	1	273	1.66	0.03	4	13647329	461236	9603
set_2_5	5	swissprot	0:06:20	0:00:26	15	0:00:27	0.19	0.04	1	248	1.53	0.03	0	12303164	446890	4667
set_3_5	5	swissprot	0:05:49	0:00:29	16	0:00:25	0.19	0.04	1	214	1.63	0.03	1	10612997	352856	4588
set_1_10	10	swissprot	0:13:23	0:00:38	21	0:00:42	0.19	0.04	1	520	1.54	0.03	58	25856275	983359	13495
set_2_10	10	swissprot	0:13:45	0:00:45	21	0:00:43	0.19	0.04	1	516	1.6	0.03	4	25657201	776376	11219
set_3_10	10	swissprot	0:13:26	0:00:46	20	0:00:44	0.19	0.04	1	515	1.57	0.03	4	25654401	802416	14182
set_1_20	20	swissprot	0:24:10	0:01:30	20	0:01:18	0.19	0.04	1	901	1.61	0.03	4	44740074	1867013	24874
set_2_20	20	swissprot	0:26:55	0:01:36	21	0:01:25	0.19	0.04	1	1000	1.62	0.03	26	49726814	1984129	23449
set_3_20	20	swissprot	0:26:49	0:01:30	23	0:01:17	0.19	0.04	1	983	1.64	0.03	9	49076791	1919548	27836
set_1_30	30	swissprot	0:38:58	0:02:10	22	0:01:55	0.19	0.04	1	1435	1.63	0.03	6	71405423	2634785	42985
set_2_30	30	swissprot	0:39:35	0:02:16	22	0:01:58	0.19	0.04	1	1476	1.61	0.03	4	73457543	2729233	38002
set_3_30	30	swissprot	0:40:12	0:02:11	24	0:01:50	0.19	0.04	1	1473	1.64	0.03	6	73441119	2553728	41558
set_1_40	40	swissprot	0:53:12	0:03:00	20	0:02:50	0.19	0.04	1	1986	1.61	0.03	19	98866245	3134478	46288
set_2_40	40	swissprot	0:53:37	0:02:57	21	0:02:48	0.19	0.04	1	2006	1.6	0.03	22	99412904	2986469	57386
set_3_40	40	swissprot	0:53:53	0:03:05	20	0:02:57	0.19	0.04	1	2016	1.6	0.03	4	100221537	3546776	53066
set_1_50	50	swissprot	1:07:00	0:03:43	21	0:03:29	0.19	0.04	1	2502	1.61	0.03	10	124584588	4374670	75589
set_2_50	50	swissprot	1:06:44	0:03:38	23	0:03:09	0.19	0.04	1	2487	1.61	0.03	11	123980555	4193641	65306
set_3_50	50	swissprot	1:06:25	0:03:44	21	0:03:22	0.19	0.04	1	2457	1.62	0.03	38	122440582	4478317	68249
