## Supplementary Tables S2-S4, Figures S1-S3 and Files S5-S16, S20-S21 for "PhaGAMeToo: A semi-automated workflow for merging structural and functional annotation of phage genomes and generation of a GenBank file": Supplementary_file_S14_20240927_per-set_benchmark_columns_explanation.csv

Column Name	Description
set_name	The name of the dataset being processed.
sample_count	The number of samples (uVIGs) included in the dataset.
db_name	The database used during the benchmarking run, such as swissprot, nr, allDB, or refseq-protein.
CPU Time	The total amount of CPU time spent on user-level tasks during the job, formatted as HH:MM:SS.
CPU System Time	The time spent by the CPU on system-level tasks, formatted as HH:MM:SS.
CPUs Used	The number of CPU cores utilized during the job, calculated from CPU usage percentage.
Elapsed Time	The total time taken for the job to complete, in HH:MM:SS.
Max RAM (GB)	The peak amount of memory (RAM) used during the job, measured in gigabytes.
RAM Usage Percentage	The percentage of the total available system RAM used by the job.
Minimal RAM Requirement	The minimum theoretical amount of RAM required per CPU core, in gigabytes, rounded up to the next full integer.
number_of_hypothetical_proteins_processed	The total number of hypothetical proteins processed during the job.
CPU Time/hypothetical_protein	The average amount of CPU time (in seconds) used to process a single hypothetical protein.
Major Page Faults	The number of major page faults that occurred during the job. Major page faults require data to be fetched from disk, causing delays.
Minor Page Faults	The number of minor page faults that occurred during the job. Minor faults occur when data is already in memory but needs to be retrieved from a different location.
Voluntary Context Switches	The number of times the process voluntarily yielded the CPU, typically waiting for an I/O operation.
Involuntary Context Switches	The number of times the process was forcibly interrupted by the kernel to allow higher-priority tasks to run.
