## Supplementary Tables S2-S4, Figures S1-S3 and Files S5-S16, S20-S21 for "PhaGAMeToo: A semi-automated workflow for merging structural and functional annotation of phage genomes and generation of a GenBank file": Supplementary_file_S15_20240923_summaryDB_benchmark_results.csv

Sample Count	Database	Average CPU Time (HH:MM:SS)	Average CPU System Time (HH:MM:SS)	Average Elapsed Time (HH:MM:SS)	Average Max RAM (GB)	Average CPUs Used	Average RAM Usage Percentage	Average Minimal RAM Requirement	Average Number of Hypothetical Proteins Processed	Average CPU Time/hypothetical_protein (seconds)	Average CPU Time/hypothetical_protein (minutes)
5	allDB	158:22:03	3:04:00	2:41:15	227	31	50.48	5	245	2326.61	38.78
10	allDB	329:00:47	5:42:53	3:47:26	227	46	50.48	5	517	2290.99	38.18
20	allDB	626:01:09	11:05:44	6:13:43	227	53	50.48	5	961.33	2344.42	39.07
30	allDB	952:57:15	16:29:15	9:07:44	227	55	50.48	5	1461.33	2347.58	39.13
40	allDB	1295:38:42	23:05:59	12:22:14	227	55	50.48	5	2002.67	2329.02	38.82
50	allDB	1605:34:00	27:18:49	15:12:45	227	55	50.48	5	2482	2328.81	38.81
5	nr	131:40:28	2:13:58	2:38:24	227	26	50.48	5	245	1932.75	32.21
10	nr	276:11:59	4:34:16	3:44:48	227	39	50.48	5	517	1923.23	32.05
20	nr	530:13:16	9:24:35	6:11:45	227	45	50.48	5	961.33	1985.84	33.10
30	nr	809:33:48	13:35:39	8:44:58	227	49	50.48	5	1461.33	1994.61	33.24
40	nr	1096:02:19	18:25:57	11:26:42	227	51	50.48	5	2002.67	1970.18	32.84
50	nr	1351:01:47	22:31:31	13:36:09	227	52	50.48	5	2482	1959.68	32.66
5	refseq-protein	24:38:04	0:30:26	0:30:33	42	26	9.2	1	245	361.9	6.03
10	refseq-protein	50:48:07	0:57:56	0:42:31	42	38	9.2	1	517	353.75	5.90
20	refseq-protein	97:33:42	1:51:24	1:09:42	42	45	9.2	1	961.33	365.26	6.09
30	refseq-protein	148:41:06	2:46:11	1:37:57	42	48	9.2	1	1461.33	366.33	6.11
40	refseq-protein	202:38:51	3:28:10	2:08:55	42	50	9.2	1	2002.67	364.27	6.07
50	refseq-protein	250:36:05	4:43:59	2:35:07	42	51	9.2	1	2482	363.5	6.06
5	swissprot	0:06:33	0:00:29	0:00:27	1	16	0.04	1	245	1.61	0.03
10	swissprot	0:13:31	0:00:43	0:00:43	1	21	0.04	1	517	1.57	0.03
20	swissprot	0:25:58	0:01:02	0:00:50	1	22	0.04	1	961.33	1.62	0.03
30	swissprot	0:39:35	0:01:12	0:01:24	1	23	0.04	1	1461.33	1.63	0.03
40	swissprot	0:53:34	0:01:41	0:01:51	1	21	0.04	1	2002.67	1.6	0.03
50	swissprot	1:06:43	0:02:11	0:01:50	1	22	0.04	1	2482	1.61	0.03
