## Supplementary Tables S2-S4, Figures S1-S3 and Files S5-S16, S20-S21 for "PhaGAMeToo: A semi-automated workflow for merging structural and functional annotation of phage genomes and generation of a GenBank file": Supplementary_file_S16_20240927_summaryDB_benchmark_results_explanation.csv

Column Name	Description
Sample Count	The total number of samples included in the dataset.
Database	The database used during the benchmarking run (e.g. swissprot, nr, allDB, or refseq-protein).
Average CPU Time (HH:MM:SS)	The average total CPU time spent on user-level tasks during the job, formatted as HH:MM:SS.
Average CPU System Time (HH:MM:SS)	The average CPU time spent on system-level tasks, formatted as HH:MM:SS.
Average Elapsed Time (HH:MM:SS)	The average total time (wall-clock time) taken for the job to complete, in HH:MM:SS.
Average Max RAM (GB)	The average peak amount of memory (RAM) used during the job, measured in gigabytes.
Average CPUs Used	The average number of CPU cores utilized during the job, calculated from average CPU usage percentage.
Average RAM Usage Percentage	The average percentage of the total available system RAM used by the job.
Average Minimal RAM Requirement	The average minimum amount of RAM required per CPU core, in gigabytes, rounded up to the next full integer.
Average Number of Hypothetical Proteins Processed	The average total number of hypothetical proteins processed during the job.
Average CPU Time/hypothetical_protein (seconds)	The average amount of CPU time (in seconds) used to process a single hypothetical protein.
Average CPU Time/hypothetical_protein (minutes)	The average amount of CPU time (in minutes) used to process a single hypothetical protein, converted from seconds.
