## Supplementary Tables S2-S4, Figures S1-S3 and Files S5-S16, S20-S21 for "PhaGAMeToo: A semi-automated workflow for merging structural and functional annotation of phage genomes and generation of a GenBank file": Supplementary_table_S2_20241021_tool_comparison_table.csv

sample name	Number of CDS after Kallies et al	Number of tRNA after Kallies et al	Number of pseudogene after Kallies et al	Number of hypo after Kallies et al	Percentage of hypothetical proteins after Kallies et al	Number of CDS PhaGAMeToo	Number of tRNA PhaGAMeToo	Number of pseudogene PhaGAMeToo	Number of hypo protein after PhaGAMeToo	Percentage of hypothetical proteins after PhaGAMeToo	Number of locus_tag found Pharokka	Number of hypo protein after Pharokka	Percentage of hypothetical proteins after pharokka	Number of locus_tag found VIBRANT	Number of hypo protein after VIBRANT	Percentage of hypothetical proteins after VIBRANT
Genbank_1-SewaA	414	47	0	333	72.23	412	46	4	316	68.40	463	331	71.49	353	269	76.2
Genbank_2-SewaB	544	12	0	471	84.71	542	13	2	454	81.51	558	465	83.33	394	331	84.01
Genbank_3-SewaC	273	4	0	233	84.12	272	5	1	227	81.65	278	231	83.09	234	195	83.33
Genbank_4-SewaD	323	24	0	254	73.20	323	26	1	254	72.57	350	270	77.14	256	193	75.39
Genbank_5-SewaE	533	28	0	426	75.94	495	23	5	397	75.91	559	448	80.14	452	353	78.1
Genbank_6-SewaF	370	37	0	316	77.64	368	31	3	309	76.87	411	321	78.1	270	218	80.74
Genbank_7-SewaG	402	17	0	338	80.67	403	14	4	329	78.15	421	344	81.71	359	294	81.89
total	2859	169	0	2371	78.36	2815	158	20	2286	76.44	3040	2410	79.29	2318	1853	79.95
