## Supplementary Tables S2-S4, Figures S1-S3 and Files S5-S16, S20-S21 for "PhaGAMeToo: A semi-automated workflow for merging structural and functional annotation of phage genomes and generation of a GenBank file": Supplementary_table_S3_20241128_merging_time_comparison_table.csv

Number of run	SLURM job record	JobID	Elapsed time	EVE Node
1	time_output_nr00.txt	12_WW_phages-30490252	91.31	node024
2	time_output_nr01.txt	12_WW_phages-30490269	91.16	node024
3	time_output_nr02.txt	12_WW_phages-30490272	88.59	node024
4	time_output_nr03.txt	12_WW_phages-30490281	85.81	node024
5	time_output_nr04.txt	12_WW_phages-30490283	85.18	node024
6	time_output_nr05.txt	12_WW_phages-30490284	85.18	node024
7	time_output_nr06.txt	12_WW_phages-30490290	84.38	node024
8	time_output_nr07.txt	12_WW_phages-30490291	87.94	node024
9	time_output_nr08.txt	12_WW_phages-30490302	85.23	node024
10	time_output_nr09.txt	12_WW_phages-30490599	85.72	node024
