## Supplementary Tables S2-S4, Figures S1-S3 and Files S5-S16, S20-S21 for "PhaGAMeToo: A semi-automated workflow for merging structural and functional annotation of phage genomes and generation of a GenBank file": Supplementary_table_S4_20241128_UViGs_IDs_provenance_taxonomy.csv

lib_and_contig_id	Lib_ID	Contig_ID	contig_length	genome_copies	gene_count	viral_genes	host_genes	checkv_quality	miuvig_quality	completeness	completeness_method	contamination	prophage	termini	GenomeName	RefSeqID	Proteins	Reference	Size (Kb)	realm (prediction)	phylum (prediction)	class (prediction)	order (prediction)	family (prediction)	subfamily (prediction)	genus (prediction)	network
UNDR04_DNA64-7I_ NODE_1_length_50221_cov_20.132121	UNDR04_DNA64-7I	NODE_1_length_50221_cov_20.132121	50221	1	81	13	1	High-quality	High-quality	99.07	AAI-based	0	No	No		NODE_1_length_50221_cov_20.132121	81	False	50.221	Duplodnaviria	Uroviricota	Caudoviricetes	novel_order_3_of_Caudoviricetes	novel_family_0_of_novel_order_3_of_Caudoviricetes	novel_subfamily_0_of_novel_family_0_of_novel_order_3_of_Caudoviricetes	novel_genus_0_of_novel_subfamily_0_of_novel_family_0_of_novel_order_3_of_Caudoviricetes
UNDR04_DNA4-8-I_ NODE_1_length_77191_cov_28.722179	UNDR04_DNA4-8-I	NODE_1_length_77191_cov_28.722179	77191	1	102	25	2	Complete	High-quality	93.96	AAI-based	0	No	53-bp-DTR		NODE_1_length_77191_cov_28.722179	102	False	77.191	Duplodnaviria	Uroviricota	Caudoviricetes	Thumleimavirales|Kirjokansivirales|Crassvirales	novel_family_279_of_Thumleimavirales|Kirjokansivirales|Crassvirales	novel_subfamily_0_of_novel_family_279_of_Thumleimavirales|Kirjokansivirales|Crassvirales	novel_genus_0_of_novel_subfamily_0_of_novel_family_279_of_Thumleimavirales|Kirjokansivirales|Crassvirales
UNDR04_DNA16-2I_ NODE_10_length_42093_cov_14.949879	UNDR04_DNA16-2I	NODE_10_length_42093_cov_14.949879	42093	1	67	7	0	High-quality	High-quality	100	AAI-based	0	No	No		NODE_10_length_42093_cov_14.949879	67	False	42.093	No Realm
UNDR04_DNA64-1I_ NODE_10_length_42883_cov_11.469623	UNDR04_DNA64-1I	NODE_10_length_42883_cov_11.469623	42883	1	72	20	1	High-quality	High-quality	100	AAI-based	0	No	No		NODE_10_length_42883_cov_11.469623	72	False	42.883	Duplodnaviria	Uroviricota	Caudoviricetes	Thumleimavirales|Kirjokansivirales|Crassvirales	novel_family_209_of_Thumleimavirales|Kirjokansivirales|Crassvirales	novel_subfamily_0_of_novel_family_209_of_Thumleimavirales|Kirjokansivirales|Crassvirales	novel_genus_0_of_novel_subfamily_0_of_novel_family_209_of_Thumleimavirales|Kirjokansivirales|Crassvirales
UNDR04_DNA64-6I_ NODE_10_length_50650_cov_22.118688	UNDR04_DNA64-6I	NODE_10_length_50650_cov_22.118688	50650	1	83	13	1	High-quality	High-quality	99.92	AAI-based	0	No	No		NODE_10_length_50650_cov_22.118688	83	False	50.65	Duplodnaviria	Uroviricota	Caudoviricetes	novel_order_3_of_Caudoviricetes	novel_family_0_of_novel_order_3_of_Caudoviricetes	novel_subfamily_0_of_novel_family_0_of_novel_order_3_of_Caudoviricetes	novel_genus_0_of_novel_subfamily_0_of_novel_family_0_of_novel_order_3_of_Caudoviricetes
UNDR04_DNA64-5I_ NODE_13_length_62561_cov_19.615701	UNDR04_DNA64-5I	NODE_13_length_62561_cov_19.615701	62561	1	100	18	2	Medium-quality	Genome-fragment	81.29	AAI-based	0	No	55-bp-DTR		NODE_13_length_62561_cov_19.615701	100	False	62.561	Duplodnaviria	Uroviricota	Caudoviricetes	Thumleimavirales|Kirjokansivirales|Crassvirales	novel_family_281_of_Thumleimavirales|Kirjokansivirales|Crassvirales	novel_subfamily_0_of_novel_family_281_of_Thumleimavirales|Kirjokansivirales|Crassvirales	novel_genus_0_of_novel_subfamily_0_of_novel_family_281_of_Thumleimavirales|Kirjokansivirales|Crassvirales
UNDR04_DNA29-6I_ NODE_14_length_32758_cov_27.286243	UNDR04_DNA29-6I	NODE_14_length_32758_cov_27.286243	32758	1	47	6	0	Medium-quality	Genome-fragment	85.24	AAI-based	0	No	No		NODE_14_length_32758_cov_27.286243	47	False	32.758	No Realm
UNDR04_DNA16-6I_ NODE_14_length_36052_cov_25.277912	UNDR04_DNA16-6I	NODE_14_length_36052_cov_25.277912	36052	1	57	6	0	High-quality	High-quality	93.81	AAI-based	0	No	No		NODE_14_length_36052_cov_25.277912	57	False	36.052	No Realm
UNDR04_DNA16-1I_ NODE_14_length_42582_cov_16.557928	UNDR04_DNA16-1I	NODE_14_length_42582_cov_16.557928	42582	1	64	7	0	Complete	High-quality	100	AAI-based	0	No	55-bp-DTR		NODE_14_length_42582_cov_16.557928	64	False	42.582	No Realm
UNDR04_DNA16-4I_ NODE_14_length_51257_cov_11.234542	UNDR04_DNA16-4I	NODE_14_length_51257_cov_11.234542	51257	1	80	13	1	High-quality	High-quality	100	AAI-based	0	No	No		NODE_14_length_51257_cov_11.234542	81	False	51.257	Duplodnaviria	Uroviricota	Caudoviricetes	novel_order_3_of_Caudoviricetes	novel_family_0_of_novel_order_3_of_Caudoviricetes	novel_subfamily_0_of_novel_family_0_of_novel_order_3_of_Caudoviricetes	novel_genus_0_of_novel_subfamily_0_of_novel_family_0_of_novel_order_3_of_Caudoviricetes
UNDR04_DNA29-8I_ NODE_15_length_32758_cov_37.010886	UNDR04_DNA29-8I	NODE_15_length_32758_cov_37.010886	32758	1	47	5	0	Medium-quality	Genome-fragment	85.24	AAI-based	0	No	No		NODE_15_length_32758_cov_37.010886	47	False	32.758	No Realm
UNDR04_DNA64-6I_ NODE_15_length_43625_cov_24.425247	UNDR04_DNA64-6I	NODE_15_length_43625_cov_24.425247	43625	1	69	8	0	High-quality	High-quality	100	AAI-based	0	No	No		NODE_15_length_43625_cov_24.425247	69	False	43.625	No Realm
UNDR04_DNA29-5I_ NODE_16_length_39130_cov_23.499501	UNDR04_DNA29-5I	NODE_16_length_39130_cov_23.499501	39130	1	60	5	0	High-quality	High-quality	100	AAI-based	0	No	No		NODE_16_length_39130_cov_23.499501	60	False	39.13	No Realm
UNDR04_DNA29-9I_ NODE_16_length_42701_cov_47.563804	UNDR04_DNA29-9I	NODE_16_length_42701_cov_47.563804	42701	1	68	7	0	High-quality	High-quality	100	AAI-based	0	No	No		NODE_16_length_42701_cov_47.563804	68	False	42.701	No Realm
UNDR04_DNA64-9I_ NODE_16_length_43363_cov_34.372887	UNDR04_DNA64-9I	NODE_16_length_43363_cov_34.372887	43363	1	71	7	0	High-quality	High-quality	100	AAI-based	0	No	No		NODE_16_length_43363_cov_34.372887	71	False	43.363	No Realm
UNDR04_DNA64-2I_ NODE_16_length_49905_cov_18.396830	UNDR04_DNA64-2I	NODE_16_length_49905_cov_18.396830	49905	1	79	13	1	High-quality	High-quality	98.45	AAI-based	0	No	No		NODE_16_length_49905_cov_18.396830	79	False	49.905	Duplodnaviria	Uroviricota	Caudoviricetes	novel_order_3_of_Caudoviricetes	novel_family_0_of_novel_order_3_of_Caudoviricetes	novel_subfamily_0_of_novel_family_0_of_novel_order_3_of_Caudoviricetes	novel_genus_0_of_novel_subfamily_0_of_novel_family_0_of_novel_order_3_of_Caudoviricetes
UNDR04_DNA8-3I_ NODE_17_length_33440_cov_13.342968	UNDR04_DNA8-3I	NODE_17_length_33440_cov_13.342968	33440	1	49	5	0	Medium-quality	Genome-fragment	87.02	AAI-based	0	No	No		NODE_17_length_33440_cov_13.342968	49	False	33.44	No Realm
UNDR04_DNA29-2I_ NODE_17_length_33931_cov_12.316330	UNDR04_DNA29-2I	NODE_17_length_33931_cov_12.316330	33931	1	50	5	0	Medium-quality	Genome-fragment	88.29	AAI-based	0	No	No		NODE_17_length_33931_cov_12.316330	51	False	33.931	No Realm
UNDR04_DNA8-2I_ NODE_17_length_35578_cov_15.239619	UNDR04_DNA8-2I	NODE_17_length_35578_cov_15.239619	35578	1	57	5	0	High-quality	High-quality	92.59	AAI-based	0	No	No		NODE_17_length_35578_cov_15.239619	57	False	35.578	No Realm
UNDR04_DNA8-4I_ NODE_18_length_31581_cov_9.013830	UNDR04_DNA8-4I	NODE_18_length_31581_cov_9.013830	31581	1	46	5	0	Medium-quality	Genome-fragment	81.49	AAI-based	0	No	No		NODE_18_length_31581_cov_9.013830	46	False	31.581	No Realm
UNDR04_DNA64-7I_ NODE_2_length_47793_cov_25.456869	UNDR04_DNA64-7I	NODE_2_length_47793_cov_25.456869	47793	1.15	81	9	0	Complete	High-quality	100	AAI-based	0	No	4416-bp-DTR		NODE_2_length_47793_cov_25.456869	81	False	47.793	No Realm
UNDR04_DNA29-8I_ NODE_2_length_51201_cov_21.368181	UNDR04_DNA29-8I	NODE_2_length_51201_cov_21.368181	51201	1	80	13	1	High-quality	High-quality	100	AAI-based	0	No	No		NODE_2_length_51201_cov_21.368181	80	False	51.201	Duplodnaviria	Uroviricota	Caudoviricetes	novel_order_3_of_Caudoviricetes	novel_family_0_of_novel_order_3_of_Caudoviricetes	novel_subfamily_0_of_novel_family_0_of_novel_order_3_of_Caudoviricetes	novel_genus_0_of_novel_subfamily_0_of_novel_family_0_of_novel_order_3_of_Caudoviricetes
UNDR04_DNA29-3I_ NODE_21_length_50278_cov_22.533540	UNDR04_DNA29-3I	NODE_21_length_50278_cov_22.533540	50278	1	79	13	1	High-quality	High-quality	99.18	AAI-based	0	No	No		NODE_21_length_50278_cov_22.533540	79	False	50.278	Duplodnaviria	Uroviricota	Caudoviricetes	novel_order_3_of_Caudoviricetes	novel_family_0_of_novel_order_3_of_Caudoviricetes	novel_subfamily_0_of_novel_family_0_of_novel_order_3_of_Caudoviricetes	novel_genus_0_of_novel_subfamily_0_of_novel_family_0_of_novel_order_3_of_Caudoviricetes
UNDR04_DNA64-5I_ NODE_21_length_51256_cov_33.241577	UNDR04_DNA64-5I	NODE_21_length_51256_cov_33.241577	51256	1	82	13	1	High-quality	High-quality	100	AAI-based	0	No	No		NODE_21_length_51256_cov_33.241577	82	False	51.256	Duplodnaviria	Uroviricota	Caudoviricetes	novel_order_3_of_Caudoviricetes	novel_family_0_of_novel_order_3_of_Caudoviricetes	novel_subfamily_0_of_novel_family_0_of_novel_order_3_of_Caudoviricetes	novel_genus_0_of_novel_subfamily_0_of_novel_family_0_of_novel_order_3_of_Caudoviricetes
UNDR04_DNA16-5I_ NODE_22_length_44910_cov_12.095864	UNDR04_DNA16-5I	NODE_22_length_44910_cov_12.095864	44910	1	76	13	1	Medium-quality	Genome-fragment	88.59	AAI-based	0	No	No		NODE_22_length_44910_cov_12.095864	76	False	44.91	Duplodnaviria	Uroviricota	Caudoviricetes	novel_order_3_of_Caudoviricetes	novel_family_0_of_novel_order_3_of_Caudoviricetes	novel_subfamily_0_of_novel_family_0_of_novel_order_3_of_Caudoviricetes	novel_genus_0_of_novel_subfamily_0_of_novel_family_0_of_novel_order_3_of_Caudoviricetes
UNDR04_DNA16-3I_ NODE_23_length_33953_cov_17.236769	UNDR04_DNA16-3I	NODE_23_length_33953_cov_17.236769	33953	1	52	6	0	Medium-quality	Genome-fragment	88.35	AAI-based	0	No	No		NODE_23_length_33953_cov_17.236769	52	False	33.953	No Realm
UNDR04_DNA64-9I_ NODE_24_length_40506_cov_15.689377	UNDR04_DNA64-9I	NODE_24_length_40506_cov_15.689377	40506	1	59	6	0	Medium-quality	Genome-fragment	89.53	AAI-based	0	No	55-bp-DTR		NODE_24_length_40506_cov_15.689377	59	False	40.506	No Realm
UNDR04_DNA64-4I_ NODE_24_length_44022_cov_27.272659	UNDR04_DNA64-4I	NODE_24_length_44022_cov_27.272659	44022	1	71	7	0	Complete	High-quality	100	AAI-based	0	No	55-bp-DTR		NODE_24_length_44022_cov_27.272659	71	False	44.022	No Realm
UNDR04_DNA29-4I_ NODE_24_length_51373_cov_35.726704	UNDR04_DNA29-4I	NODE_24_length_51373_cov_35.726704	51373	1	80	13	1	Complete	High-quality	100	AAI-based	0	No	55-bp-DTR		NODE_24_length_51373_cov_35.726704	80	False	51.373	Duplodnaviria	Uroviricota	Caudoviricetes	novel_order_3_of_Caudoviricetes	novel_family_0_of_novel_order_3_of_Caudoviricetes	novel_subfamily_0_of_novel_family_0_of_novel_order_3_of_Caudoviricetes	novel_genus_0_of_novel_subfamily_0_of_novel_family_0_of_novel_order_3_of_Caudoviricetes
UNDR04_DNA64-8I_ NODE_26_length_40701_cov_13.396275	UNDR04_DNA64-8I	NODE_26_length_40701_cov_13.396275	40701	1	67	16	1	High-quality	High-quality	100	AAI-based	0	No	No		NODE_26_length_40701_cov_13.396275	67	False	40.701	Duplodnaviria	Uroviricota	Caudoviricetes	Thumleimavirales|Kirjokansivirales|Crassvirales	novel_family_209_of_Thumleimavirales|Kirjokansivirales|Crassvirales	novel_subfamily_0_of_novel_family_209_of_Thumleimavirales|Kirjokansivirales|Crassvirales	novel_genus_0_of_novel_subfamily_0_of_novel_family_209_of_Thumleimavirales|Kirjokansivirales|Crassvirales
UNDR04_DNA64-2I_ NODE_27_length_40628_cov_15.801099	UNDR04_DNA64-2I	NODE_27_length_40628_cov_15.801099	40628	1	68	16	1	High-quality	High-quality	100	AAI-based	0	No	No		NODE_27_length_40628_cov_15.801099	68	False	40.628	Duplodnaviria	Uroviricota	Caudoviricetes	Thumleimavirales|Kirjokansivirales|Crassvirales	novel_family_209_of_Thumleimavirales|Kirjokansivirales|Crassvirales	novel_subfamily_0_of_novel_family_209_of_Thumleimavirales|Kirjokansivirales|Crassvirales	novel_genus_0_of_novel_subfamily_0_of_novel_family_209_of_Thumleimavirales|Kirjokansivirales|Crassvirales
UNDR04_DNA64-8I_ NODE_29_length_38496_cov_18.178403	UNDR04_DNA64-8I	NODE_29_length_38496_cov_18.178403	38496	1	50	5	0	Medium-quality	Genome-fragment	83.59	AAI-based	0	No	No		NODE_29_length_38496_cov_18.178403	50	False	38.496	No Realm
UNDR04_DNA8-7I_ NODE_3_length_46326_cov_8.847939	UNDR04_DNA8-7I	NODE_3_length_46326_cov_8.847939	46326	1	69	15	0	Medium-quality	Genome-fragment	77.85	AAI-based	0	No	No		NODE_3_length_46326_cov_8.847939	69	False	46.326	No Realm							Edges removed
UNDR04_DNA29-1I_ NODE_3_length_51464_cov_13.616585	UNDR04_DNA29-1I	NODE_3_length_51464_cov_13.616585	51464	1	80	13	1	Complete	High-quality	100	AAI-based	0	No	55-bp-DTR		NODE_3_length_51464_cov_13.616585	80	False	51.464	Duplodnaviria	Uroviricota	Caudoviricetes	novel_order_3_of_Caudoviricetes	novel_family_0_of_novel_order_3_of_Caudoviricetes	novel_subfamily_0_of_novel_family_0_of_novel_order_3_of_Caudoviricetes	novel_genus_0_of_novel_subfamily_0_of_novel_family_0_of_novel_order_3_of_Caudoviricetes
UNDR04_DNA16-9I_ NODE_31_length_39360_cov_41.160743	UNDR04_DNA16-9I	NODE_31_length_39360_cov_41.160743	39360	1	60	6	0	High-quality	High-quality	100	AAI-based	0	No	No		NODE_31_length_39360_cov_41.160743	60	False	39.36	No Realm
UNDR04_DNA64-5I_ NODE_31_length_43621_cov_41.552816	UNDR04_DNA64-5I	NODE_31_length_43621_cov_41.552816	43621	1	70	8	0	Complete	High-quality	100	AAI-based	0	No	55-bp-DTR		NODE_31_length_43621_cov_41.552816	70	False	43.621	No Realm
UNDR04_DNA64-8I_ NODE_34_length_35563_cov_8.221894	UNDR04_DNA64-8I	NODE_34_length_35563_cov_8.221894	35563	1	48	5	0	Medium-quality	Genome-fragment	86.64	AAI-based	0	No	No		NODE_34_length_35563_cov_8.221894	48	False	35.563	No Realm
UNDR04_DNA29-3I_ NODE_38_length_41088_cov_18.473594	UNDR04_DNA29-3I	NODE_38_length_41088_cov_18.473594	41088	1	63	7	0	High-quality	High-quality	100	AAI-based	0	No	No		NODE_38_length_41088_cov_18.473594	63	False	41.088	No Realm
UNDR04_DNA29-4I_ NODE_38_length_41821_cov_50.283197	UNDR04_DNA29-4I	NODE_38_length_41821_cov_50.283197	41821	1	65	6	0	High-quality	High-quality	100	AAI-based	0	No	No		NODE_38_length_41821_cov_50.283197	65	False	41.821	No Realm
UNDR04_DNA16-4I_ NODE_39_length_33170_cov_35.401117	UNDR04_DNA16-4I	NODE_39_length_33170_cov_35.401117	33170	1	47	5	0	Medium-quality	Genome-fragment	86.31	AAI-based	0	No	No		NODE_39_length_33170_cov_35.401117	47	False	33.17	No Realm
UNDR04_DNA64-9I_ NODE_45_length_31223_cov_9.928452	UNDR04_DNA64-9I	NODE_45_length_31223_cov_9.928452	31223	1	51	17	1	Medium-quality	Genome-fragment	81.64	AAI-based	0	No	No		NODE_45_length_31223_cov_9.928452	51	False	31.223	Duplodnaviria	Uroviricota	Caudoviricetes	Thumleimavirales|Kirjokansivirales|Crassvirales	novel_family_209_of_Thumleimavirales|Kirjokansivirales|Crassvirales	novel_subfamily_0_of_novel_family_209_of_Thumleimavirales|Kirjokansivirales|Crassvirales	novel_genus_0_of_novel_subfamily_0_of_novel_family_209_of_Thumleimavirales|Kirjokansivirales|Crassvirales
UNDR04_DNA64-8I_ NODE_48_length_31096_cov_37.901711	UNDR04_DNA64-8I	NODE_48_length_31096_cov_37.901711	31096	1	38	5	0	Medium-quality	Genome-fragment	79.5	AAI-based	0	No	No		NODE_48_length_31096_cov_37.901711	38	False	31.096	No Realm
UNDR04_DNA16-3I_ NODE_5_length_50715_cov_16.161054	UNDR04_DNA16-3I	NODE_5_length_50715_cov_16.161054	50715	1	82	13	1	High-quality	High-quality	100	AAI-based	0	No	No		NODE_5_length_50715_cov_16.161054	82	False	50.715	Duplodnaviria	Uroviricota	Caudoviricetes	novel_order_3_of_Caudoviricetes	novel_family_0_of_novel_order_3_of_Caudoviricetes	novel_subfamily_0_of_novel_family_0_of_novel_order_3_of_Caudoviricetes	novel_genus_0_of_novel_subfamily_0_of_novel_family_0_of_novel_order_3_of_Caudoviricetes
UNDR04_DNA64-5I_ NODE_50_length_36168_cov_15.744829	UNDR04_DNA64-5I	NODE_50_length_36168_cov_15.744829	36168	1	60	14	1	Complete	High-quality	100	AAI-based	0	No	55-bp-DTR		NODE_50_length_36168_cov_15.744829	60	False	36.168	No Realm							Edges removed
UNDR04_DNA29-9I_ NODE_59_length_28685_cov_17.914495	UNDR04_DNA29-9I	NODE_59_length_28685_cov_17.914495	28685	1	32	12	0	Medium-quality	Genome-fragment	70.32	AAI-based	0	No	No		NODE_59_length_28685_cov_17.914495	32	False	28.685	No Realm							Edges removed
UNDR04_DNA16-7I_ NODE_6_length_50790_cov_9.907894	UNDR04_DNA16-7I	NODE_6_length_50790_cov_9.907894	50790	1	82	13	1	High-quality	High-quality	100	AAI-based	0	No	No		NODE_6_length_50790_cov_9.907894	82	False	50.79	Duplodnaviria	Uroviricota	Caudoviricetes	novel_order_3_of_Caudoviricetes	novel_family_0_of_novel_order_3_of_Caudoviricetes	novel_subfamily_0_of_novel_family_0_of_novel_order_3_of_Caudoviricetes	novel_genus_0_of_novel_subfamily_0_of_novel_family_0_of_novel_order_3_of_Caudoviricetes
UNDR04_DNA16-1I_ NODE_6_length_51266_cov_16.766906	UNDR04_DNA16-1I	NODE_6_length_51266_cov_16.766906	51266	1	82	13	1	High-quality	High-quality	100	AAI-based	0	No	No		NODE_6_length_51266_cov_16.766906	82	False	51.266	Duplodnaviria	Uroviricota	Caudoviricetes	novel_order_3_of_Caudoviricetes	novel_family_0_of_novel_order_3_of_Caudoviricetes	novel_subfamily_0_of_novel_family_0_of_novel_order_3_of_Caudoviricetes	novel_genus_0_of_novel_subfamily_0_of_novel_family_0_of_novel_order_3_of_Caudoviricetes
UNDR04_DNA64-1I_ NODE_6_length_51411_cov_14.673417	UNDR04_DNA64-1I	NODE_6_length_51411_cov_14.673417	51411	1	81	13	1	Complete	High-quality	100	AAI-based	0	No	55-bp-DTR		NODE_6_length_51411_cov_14.673417	81	False	51.411	Duplodnaviria	Uroviricota	Caudoviricetes	novel_order_3_of_Caudoviricetes	novel_family_0_of_novel_order_3_of_Caudoviricetes	novel_subfamily_0_of_novel_family_0_of_novel_order_3_of_Caudoviricetes	novel_genus_0_of_novel_subfamily_0_of_novel_family_0_of_novel_order_3_of_Caudoviricetes
UNDR04_DNA16-8I_ NODE_7_length_39874_cov_33.982747	UNDR04_DNA16-8I	NODE_7_length_39874_cov_33.982747	39874	1	62	5	0	High-quality	High-quality	100	AAI-based	0	No	No		NODE_7_length_39874_cov_33.982747	62	False	39.874	No Realm
UNDR04_DNA16-2I_ NODE_7_length_50901_cov_15.681214	UNDR04_DNA16-2I	NODE_7_length_50901_cov_15.681214	50901	1	79	13	1	High-quality	High-quality	100	AAI-based	0	No	No		NODE_7_length_50901_cov_15.681214	79	False	50.901	Duplodnaviria	Uroviricota	Caudoviricetes	novel_order_3_of_Caudoviricetes	novel_family_0_of_novel_order_3_of_Caudoviricetes	novel_subfamily_0_of_novel_family_0_of_novel_order_3_of_Caudoviricetes	novel_genus_0_of_novel_subfamily_0_of_novel_family_0_of_novel_order_3_of_Caudoviricetes
UNDR04_DNA29-6I_ NODE_8_length_37033_cov_18.558711	UNDR04_DNA29-6I	NODE_8_length_37033_cov_18.558711	37033	1	51	11	0	Medium-quality	Genome-fragment	73.05	AAI-based	0	No	No		NODE_8_length_37033_cov_18.558711	51	False	37.033	Duplodnaviria	Uroviricota	Caudoviricetes	novel_order_3_of_Caudoviricetes	novel_family_0_of_novel_order_3_of_Caudoviricetes	novel_subfamily_0_of_novel_family_0_of_novel_order_3_of_Caudoviricetes	novel_genus_0_of_novel_subfamily_0_of_novel_family_0_of_novel_order_3_of_Caudoviricetes
UNDR04_DNA16-7I_ NODE_8_length_42675_cov_34.813163	UNDR04_DNA16-7I	NODE_8_length_42675_cov_34.813163	42675	1	68	7	0	High-quality	High-quality	100	AAI-based	0	No	No		NODE_8_length_42675_cov_34.813163	68	False	42.675	No Realm
UNDR04_DNA29-5I_ NODE_8_length_51536_cov_17.184631	UNDR04_DNA29-5I	NODE_8_length_51536_cov_17.184631	51536	1	80	13	1	High-quality	High-quality	100	AAI-based	0	No	No		NODE_8_length_51536_cov_17.184631	80	False	51.536	Duplodnaviria	Uroviricota	Caudoviricetes	novel_order_3_of_Caudoviricetes	novel_family_0_of_novel_order_3_of_Caudoviricetes	novel_subfamily_0_of_novel_family_0_of_novel_order_3_of_Caudoviricetes	novel_genus_0_of_novel_subfamily_0_of_novel_family_0_of_novel_order_3_of_Caudoviricetes
UNDR04_DNA29-7I_ NODE_9_length_39868_cov_35.874036	UNDR04_DNA29-7I	NODE_9_length_39868_cov_35.874036	39868	1	62	5	0	High-quality	High-quality	100	AAI-based	0	No	No		NODE_9_length_39868_cov_35.874036	62	False	39.868	No Realm
UNDR04_DNA64-9I_ NODE_9_length_51059_cov_25.905851	UNDR04_DNA64-9I	NODE_9_length_51059_cov_25.905851	51059	1	83	13	1	High-quality	High-quality	100	AAI-based	0	No	No		NODE_9_length_51059_cov_25.905851	83	False	51.059	Duplodnaviria	Uroviricota	Caudoviricetes	novel_order_3_of_Caudoviricetes	novel_family_0_of_novel_order_3_of_Caudoviricetes	novel_subfamily_0_of_novel_family_0_of_novel_order_3_of_Caudoviricetes	novel_genus_0_of_novel_subfamily_0_of_novel_family_0_of_novel_order_3_of_Caudoviricetes
UNDR04_DNA29-9I_ NODE_9_length_53830_cov_30.792078	UNDR04_DNA29-9I	NODE_9_length_53830_cov_30.792078	53830	1.07	88	13	2	Complete	High-quality	100	AAI-based	2.36	Yes	2607-bp-DTR		NODE_9_length_53830_cov_30.792078	88	False	53.83	Duplodnaviria	Uroviricota	Caudoviricetes	novel_order_3_of_Caudoviricetes	novel_family_0_of_novel_order_3_of_Caudoviricetes	novel_subfamily_0_of_novel_family_0_of_novel_order_3_of_Caudoviricetes	novel_genus_0_of_novel_subfamily_0_of_novel_family_0_of_novel_order_3_of_Caudoviricetes
